# MuDoGeR: Multi-Domain Genome Recovery from metagenomes made easy

**DOI:** 10.1101/2022.06.21.496983

**Authors:** Ulisses Nunes da Rocha, Jonas Coelho Kasmanas, René Kallies, Joao Pedro Saraiva, Rodolfo Brizola Toscan, Polonca Štefanič, Marcos Fleming Bicalho, Felipe Borim Correa, Merve Nida Baştürk, Efthymios Fousekis, Luiz Miguel Viana Barbosa, Julia Plewka, Alexander J. Probst, Petr Baldrian, Peter F. Stadler, CLUE-TERRA consortium

## Abstract

Several computational frameworks and workflows that recover genomes from prokaryotes, eukaryotes, and viruses from metagenomes exist. However, it is difficult for scientists with little bioinformatics experience to evaluate quality, annotate genes, dereplicate, assign taxonomy and calculate relative abundance and coverage of genomes belonging to different domains. MuDoGeR is a user-friendly tool accessible for non-bioinformaticians that make it easy to recover genomes of prokaryotes, eukaryotes, and viruses from metagenomes, either alone or in combination. We tested MuDoGer using 24 individual-isolated genomes and 574 metagenomes, demonstrating the applicability for a few samples and high throughput. MuDoGeR is open-source software available at https://github.com/mdsufz/MuDoGeR.
