## Supplementary Table 2 for "MuDoGeR: Multi-Domain Genome Recovery from metagenomes made easy"

### Sheet: Sheet1
Supplementary Table 2 - Metadata for all axenic genome libraries used in this study. Metadata includes Experimental accession, Bioproject identifier and Run accessions of the original metagenomic libraries;number of MAGs, UViGs and MABs recovered. Metagenomic library features were collected from the Terrestrial Metagenome Metadata Database (https://webapp.ufz.de/tmdb/).
library_id	project_id	sample_id	Material	Biome	Number of MAGs	Number of MABs	Number of UViGs	Number of high/complete UViGs	project_name	sample_location	sample_depth	sample_elevation	sample_altitude	sample_ph	sample_temp	sample_collection_date	sample_latitude	sample_longitude	TMDB_anthropogenic_material	TMDB_gas	TMDB_other_material	TMDB_organic_material	TMDB_sediment	TMDB_sludge	TMDB_soil_condition	TMDB_soil_location	TMDB_soil_type	TMDB_water_condition	TMDB_water_location	TMDB_water_type	seq_platform	sequence_count	basepairs_count	average_length	quality_above_30_SRA	mean_quality_SRA	creation_date	eve metrics	sequence metrics
ERX1527545			Genome	European ash	0	8	68	1	Genome sequence of Fraxinus excelsior (ash) with resequence data for 37 ash trees from across Europe and RNA-seq from four tissues. Plus whole genome shotgun bisulphite sequence data for Fraxinus excelsior and F. mandschurica	NA	NA	NA	NA	NA	NA	NA	NA	NA	NA	NA	NA	NA	NA	NA	NA	NA	NA	NA	NA	NA	NA	NA	NA	NA	NA	NA	NA	NA	NA
ERX1527546			Genome	European ash	0	6	521	44	Genome sequence of Fraxinus excelsior (ash) with resequence data for 37 ash trees from across Europe and RNA-seq from four tissues. Plus whole genome shotgun bisulphite sequence data for Fraxinus excelsior and F. mandschurica	NA	NA	NA	NA	NA	NA	NA	NA	NA	NA	NA	NA	NA	NA	NA	NA	NA	NA	NA	NA	NA	NA	NA	NA	NA	NA	NA	NA	NA	NA
ERX1527547			Genome	European ash	0	9	556	51	Genome sequence of Fraxinus excelsior (ash) with resequence data for 37 ash trees from across Europe and RNA-seq from four tissues. Plus whole genome shotgun bisulphite sequence data for Fraxinus excelsior and F. mandschurica	NA	NA	NA	NA	NA	NA	NA	NA	NA	NA	NA	NA	NA	NA	NA	NA	NA	NA	NA	NA	NA	NA	NA	NA	NA	NA	NA	NA	NA	NA
ERX1527548			Genome	European ash	0	6	427	25	Genome sequence of Fraxinus excelsior (ash) with resequence data for 37 ash trees from across Europe and RNA-seq from four tissues. Plus whole genome shotgun bisulphite sequence data for Fraxinus excelsior and F. mandschurica.	NA	NA	NA	NA	NA	NA	NA	NA	NA	NA	NA	NA	NA	NA	NA	NA	NA	NA	NA	NA	NA	NA	NA	NA	NA	NA	NA	NA	NA	NA
ERX1527549			Genome	European ash	0	7	77	1	Genome sequence of Fraxinus excelsior (ash) with resequence data for 37 ash trees from across Europe and RNA-seq from four tissues. Plus whole genome shotgun bisulphite sequence data for Fraxinus excelsior and F. mandschurica.	NA	NA	NA	NA	NA	NA	NA	NA	NA	NA	NA	NA	NA	NA	NA	NA	NA	NA	NA	NA	NA	NA	NA	NA	NA	NA	NA	NA	NA	NA
ERX1527554			Genome	European ash	0	6	451	18	Genome sequence of Fraxinus excelsior (ash) with resequence data for 37 ash trees from across Europe and RNA-seq from four tissues. Plus whole genome shotgun bisulphite sequence data for Fraxinus excelsior and F. mandschurica.	NA	NA	NA	NA	NA	NA	NA	NA	NA	NA	NA	NA	NA	NA	NA	NA	NA	NA	NA	NA	NA	NA	NA	NA	NA	NA	NA	NA	NA	NA
ERX1527568			Genome	European ash	0	6	413	24	Genome sequence of Fraxinus excelsior (ash) with resequence data for 37 ash trees from across Europe and RNA-seq from four tissues. Plus whole genome shotgun bisulphite sequence data for Fraxinus excelsior and F. mandschurica.	NA	NA	NA	NA	NA	NA	NA	NA	NA	NA	NA	NA	NA	NA	NA	NA	NA	NA	NA	NA	NA	NA	NA	NA	NA	NA	NA	NA	NA	NA
SRX099350			Genome	Oryza brachyanta	0	7	87	0	Oryza brachyantha Genome sequencing and assembly	NA	NA	NA	NA	NA	NA	NA	NA	NA	NA	NA	NA	NA	NA	NA	NA	NA	NA	NA	NA	NA	NA	NA	NA	NA	NA	NA	NA	NA	NA
SRX1089506			Genome	Genome	1	0	12	3	Bacillus thuringiensis strain:HS18-1 Genome sequencing and assembly	NA	NA	NA	NA	NA	NA	NA	NA	NA	NA	NA	NA	NA	NA	NA	NA	NA	NA	NA	NA	NA	NA	NA	NA	NA	NA	NA	NA	NA	NA
SRX1250797			Genome	Genome	0	2	1	0	Neurospora crassa strain:Louisiana Genome sequencing	NA	NA	NA	NA	NA	NA	NA	NA	NA	NA	NA	NA	NA	NA	NA	NA	NA	NA	NA	NA	NA	NA	NA	NA	NA	NA	NA	NA	NA	NA
SRX1250802			Genome	Genome	0	2	2	0	Neurospora crassa strain:Louisiana Genome sequencing	NA	NA	NA	NA	NA	NA	NA	NA	NA	NA	NA	NA	NA	NA	NA	NA	NA	NA	NA	NA	NA	NA	NA	NA	NA	NA	NA	NA	NA	NA
SRX1250803			Genome	Genome	0	1	0	0	Neurospora crassa strain:Louisiana Genome sequencing	NA	NA	NA	NA	NA	NA	NA	NA	NA	NA	NA	NA	NA	NA	NA	NA	NA	NA	NA	NA	NA	NA	NA	NA	NA	NA	NA	NA	NA	NA
SRX1250804			Genome	Genome	0	1	0	0	Neurospora crassa strain:Louisiana Genome sequencing	NA	NA	NA	NA	NA	NA	NA	NA	NA	NA	NA	NA	NA	NA	NA	NA	NA	NA	NA	NA	NA	NA	NA	NA	NA	NA	NA	NA	NA	NA
SRX1250806			Genome	Genome	0	2	0	0	Neurospora crassa strain:Louisiana Genome sequencing	NA	NA	NA	NA	NA	NA	NA	NA	NA	NA	NA	NA	NA	NA	NA	NA	NA	NA	NA	NA	NA	NA	NA	NA	NA	NA	NA	NA	NA	NA
SRX1250807			Genome	Genome	0	2	2	0	Neurospora crassa strain:Louisiana Genome sequencing	NA	NA	NA	NA	NA	NA	NA	NA	NA	NA	NA	NA	NA	NA	NA	NA	NA	NA	NA	NA	NA	NA	NA	NA	NA	NA	NA	NA	NA	NA
SRX1250808			Genome	Genome	0	2	1	0	Neurospora crassa strain:Louisiana Genome sequencing	NA	NA	NA	NA	NA	NA	NA	NA	NA	NA	NA	NA	NA	NA	NA	NA	NA	NA	NA	NA	NA	NA	NA	NA	NA	NA	NA	NA	NA	NA
SRX1250809			Genome	Genome	0	2	2	0	Neurospora crassa strain:Louisiana Genome sequencing	NA	NA	NA	NA	NA	NA	NA	NA	NA	NA	NA	NA	NA	NA	NA	NA	NA	NA	NA	NA	NA	NA	NA	NA	NA	NA	NA	NA	NA	NA
SRX1441873			Genome	Genome	16	0	1306	28	Anabaena sp. WA102 Genome sequencing	NA	NA	NA	NA	NA	NA	NA	NA	NA	NA	NA	NA	NA	NA	NA	NA	NA	NA	NA	NA	NA	NA	NA	NA	NA	NA	NA	NA	NA	NA
SRX145590			Genome	Genome	0	1	0	0	Genome evolution in S. cerevisiae	NA	NA	NA	NA	NA	NA	NA	NA	NA	NA	NA	NA	NA	NA	NA	NA	NA	NA	NA	NA	NA	NA	NA	NA	NA	NA	NA	NA	NA	NA
SRX1802125			Genome	Genome	1	0	22	1	Pseudomonas aeruginosa, Echerichia coli, Mycobacterium tuberculosis, and uncultivated soil bacterium Raw sequence reads and de novo assembled draft genomes	NA	NA	NA	NA	NA	NA	NA	NA	NA	NA	NA	NA	NA	NA	NA	NA	NA	NA	NA	NA	NA	NA	NA	NA	NA	NA	NA	NA	NA	NA
SRX1802129			Genome	Genome	1	0	19	1	Pseudomonas aeruginosa, Echerichia coli, Mycobacterium tuberculosis, and uncultivated soil bacterium Raw sequence reads and de novo assembled draft genomes	NA	NA	NA	NA	NA	NA	NA	NA	NA	NA	NA	NA	NA	NA	NA	NA	NA	NA	NA	NA	NA	NA	NA	NA	NA	NA	NA	NA	NA	NA
SRX1961376			Genome	Genome	1	2	72	3	Barbulanympha ectosymbiont genomes from the hindgut of the wood-eating cockroach Cryptocercus punctulatus	NA	NA	NA	NA	NA	NA	NA	NA	NA	NA	NA	NA	NA	NA	NA	NA	NA	NA	NA	NA	NA	NA	NA	NA	NA	NA	NA	NA	NA	NA
SRX1961377			Genome	Genome	1	0	26	1	Barbulanympha ectosymbiont genomes from the hindgut of the wood-eating cockroach Cryptocercus punctulatus	NA	NA	NA	NA	NA	NA	NA	NA	NA	NA	NA	NA	NA	NA	NA	NA	NA	NA	NA	NA	NA	NA	NA	NA	NA	NA	NA	NA	NA	NA
SRX1961378			Genome	Genome	1	0	2	2	Barbulanympha ectosymbiont genomes from the hindgut of the wood-eating cockroach Cryptocercus punctulatus	NA	NA	NA	NA	NA	NA	NA	NA	NA	NA	NA	NA	NA	NA	NA	NA	NA	NA	NA	NA	NA	NA	NA	NA	NA	NA	NA	NA	NA	NA
