## Supplementary Table 5 for "MuDoGeR: Multi-Domain Genome Recovery from metagenomes made easy"

### Sheet: MABs
Supplementary Table 5 - List of Eukaryotic Metagenome-Assembled Bins (MABs) recovered from all metagenomic libraries. Table includes taxonomic classification at different ranks using EukRep (West et al., 2018) and taxator-tk (Dröge et al., 2014), completeness and contamination measure using EukCC (Saary et al., 2020), completeness measures using BUSCO (Simao et al., 2015) and Material and Biome (…
Sample_accession	lib	Euk_MAB	completeness(busco)	completeness(taxator-tk)	domain(taxator-tk)	kingdom(taxator-tk)	phylum(taxator-tk)	class(taxator-tk)	order(taxator-tk)	family(taxator-tk)	genus(taxator-tk)	species(taxator-tk)	basepairs	num_contigs	completeness(eukcc)	contamination(eukcc)	domain(eukcc)	kingdom(eukcc)	phylum(eukcc)	class(eukcc)	order(eukcc)	family(eukcc)	genus(eukcc)	species(eukcc)	Material	Biome
Dicarded from analysis	ERX1064488	CTeuk-934	6.6	NA	NA	NA	NA	NA	NA	NA	NA	NA	4156049	763	NA	NA	NA	NA	NA	NA	NA	NA	NA	NA	Organic material	Cattle rumen
Dicarded from analysis	SRX1299769	CTeuk-1193	3.6	NA	NA	NA	NA	NA	NA	NA	NA	NA	2695984	589	NA	NA	NA	NA	NA	NA	NA	NA	NA	NA	Soil	Grassland
SAMN26329018	SRX1299769	CTeuk-1194	21.4	NA	NA	NA	NA	NA	NA	NA	NA	NA	10203433	1438	6.9	6.9	Eukaryota	NA	NA	NA	NA	NA	NA	NA	Soil	Grassland
SAMN26329032	SRX1557138	CTeuk-1225	0	NA	Eukaryota	Arthropoda	Hexanauplia	Calanoida	Temoridae	NA	NA	NA	6355665	1725	NA	NA	NA	NA	NA	NA	NA	NA	NA	NA	Water	River
SAMN26329033	SRX1557138	CTeuk-1226	11.6	NA	NA	NA	NA	NA	NA	NA	NA	NA	14720302	3261	12.17	0	Eukaryota	NA	NA	NA	NA	NA	NA	NA	Water	River
SAMN26329036	SRX1557139	CTeuk-1229	0.3	0.6	Eukaryota	Arthropoda	Hexanauplia	Calanoida	Temoridae	NA	NA	NA	7518233	2029	NA	NA	NA	NA	NA	NA	NA	NA	NA	NA	Water	River
SAMN26329034	SRX1557139	CTeuk-1227	0.7	1.4	Eukaryota	Arthropoda	Hexanauplia	Calanoida	Temoridae	NA	NA	NA	5284927	1073	NA	NA	NA	NA	NA	NA	NA	NA	NA	NA	Water	River
SAMN26329035	SRX1557139	CTeuk-1228	13.9	NA	Eukaryota	Arthropoda	Hexanauplia	Calanoida	Temoridae	NA	NA	NA	14886700	3357	14.74	0.34	Eukaryota	NA	NA	NA	NA	NA	NA	NA	Water	River
Dicarded from analysis	SRX1557150	CTeuk-1230	0.7	NA	NA	NA	NA	NA	NA	NA	NA	NA	3422359	609	NA	NA	NA	NA	NA	NA	NA	NA	NA	NA	Sediment; Water	Lake
Dicarded from analysis	SRX1557150	CTeuk-1231	7.6	NA	NA	NA	NA	NA	NA	NA	NA	NA	3473247	504	NA	NA	NA	NA	NA	NA	NA	NA	NA	NA	Sediment; Water	Lake
Dicarded from analysis	SRX1557151	CTeuk-1232	8	NA	NA	NA	NA	NA	NA	NA	NA	NA	2921087	435	NA	NA	NA	NA	NA	NA	NA	NA	NA	NA	Sediment; Water	Lake
Dicarded from analysis	SRX1557323	CTeuk-1237	1	NA	NA	NA	NA	NA	NA	NA	NA	NA	3362939	562	NA	NA	NA	NA	NA	NA	NA	NA	NA	NA	Sediment; Water	River
Dicarded from analysis	SRX1557323	CTeuk-1238	1	NA	NA	NA	NA	NA	NA	NA	NA	NA	2962233	493	NA	NA	NA	NA	NA	NA	NA	NA	NA	NA	Sediment; Water	River
SAMN26329101	SRX1669640	CTeuk-1314	14.2	NA	NA	NA	NA	NA	NA	NA	NA	NA	6424025	1417	9.8	0	Eukaryota	Bacillariophyta	Bacillariophyceae	Naviculales	Phaeodactylaceae	Phaeodactylum	Phaeodactylum.tricornutum	NA	Water	Lake
SAMN26329100	SRX1669640	CTeuk-1313	31.1	NA	NA	NA	NA	NA	NA	NA	NA	NA	12188402	3036	27.45	1.96	Eukaryota	Bacillariophyta	NA	NA	NA	NA	NA	NA	Water	Lake
SAMN26329102	SRX1669640	CTeuk-1315	64.3	NA	NA	NA	NA	NA	NA	NA	NA	NA	22873646	3010	58.82	5.88	Eukaryota	Bacillariophyta	NA	NA	NA	NA	NA	NA	Water	Lake
SAMN26329103	SRX1677268	CTeuk-1316	NA	NA	Eukaryota	NA	NA	NA	NA	NA	NA	NA	7211501	1126	NA	NA	NA	NA	NA	NA	NA	NA	NA	NA	Sludge	Built in environment
SAMN26329112	SRX1738730	CTeuk-1337	10.2	13.5	Eukaryota	NA	NA	NA	NA	NA	NA	NA	2616278	688	NA	NA	NA	NA	NA	NA	NA	NA	NA	NA	Water	Urban
SAMN26244053	SRX1738730	CTeuk-1338	46.5	55.8	Eukaryota	Chlorophyta	Mamiellophyceae	Mamiellales	Mamiellaceae	Micromonas	Micromonas	commoda	9951020	1604	56.91	1.37	Eukaryota	Viridiplantae	Chlorophyta	Mamiellophyceae	Mamiellales	Mamiellaceae	Micromonas	Micromonas.commoda	Water	Urban
SAMN26244054	SRX1738731	CTeuk-1340	18.1	22.1	Eukaryota	Chlorophyta	Mamiellophyceae	Mamiellales	Bathycoccaceae	Bathycoccus	Bathycoccus	prasinos	2505361	625	20.94	0.43	Eukaryota	NA	NA	NA	NA	NA	NA	NA	Water	Urban
SAMN26302841	SRX1738731	CTeuk-1341	50.2	60.4	Eukaryota	Chlorophyta	Mamiellophyceae	Mamiellales	Mamiellaceae	Micromonas	Micromonas	commoda	10789927	1575	65.4	0.63	Eukaryota	Viridiplantae	Chlorophyta	NA	NA	NA	NA	NA	Water	Urban
SAMN26329113	SRX1738731	CTeuk-1339	70	75.6	Eukaryota	Chlorophyta	Mamiellophyceae	Mamiellales	Bathycoccaceae	NA	NA	NA	9430394	1277	77.14	0.98	Eukaryota	Viridiplantae	Chlorophyta	Mamiellophyceae	Mamiellales	Bathycoccaceae	Ostreococcus	NA	Water	Urban
SAMN26302842	SRX1738732	CTeuk-1342	56.8	66.7	Eukaryota	Chlorophyta	Mamiellophyceae	Mamiellales	Mamiellaceae	Micromonas	Micromonas	commoda	12412889	1621	70.4	2.3	Eukaryota	Viridiplantae	Chlorophyta	Mamiellophyceae	Mamiellales	NA	NA	NA	Water	Urban
SAMN26329172	SRX1944669	CTeuk-1405	3.3	5.9	Eukaryota	NA	NA	NA	NA	NA	NA	NA	2501037	436	NA	NA	NA	NA	NA	NA	NA	NA	NA	NA	Organic material	Built in environment
SAMN26329171	SRX1944669	CTeuk-1404	4.6	8.6	Eukaryota	NA	NA	NA	NA	NA	NA	NA	14320903	1465	4.35	0	Eukaryota	NA	NA	NA	NA	NA	NA	NA	Organic material	Built in environment
SAMN26329169	SRX1944669	CTeuk-1402	8.2	10.3	Eukaryota	NA	NA	NA	NA	NA	NA	NA	3285394	225	NA	NA	NA	NA	NA	NA	NA	NA	NA	NA	Organic material	Built in environment
SAMN26329174	SRX1944669	CTeuk-1407	39.9	53.4	Eukaryota	NA	NA	NA	NA	NA	NA	NA	15168013	3049	36.36	1.65	Eukaryota	Discosea	Longamoebia	Acanthamoebidae	Acanthamoeba	NA	NA	NA	Organic material	Built in environment
SAMN26329170	SRX1944669	CTeuk-1403	62.7	71.3	Eukaryota	NA	NA	NA	NA	NA	NA	NA	20191306	2200	NA	NA	NA	NA	NA	NA	NA	NA	NA	NA	Organic material	Built in environment
SAMN26329173	SRX1944669	CTeuk-1406	92.8	NA	Eukaryota	NA	NA	NA	NA	NA	NA	NA	51816514	979	NA	NA	NA	NA	NA	NA	NA	NA	NA	NA	Organic material	Built in environment
Dicarded from analysis	SRX1990954	CTeuk-1410	8.6	NA	NA	NA	NA	NA	NA	NA	NA	NA	2800059	488	NA	NA	NA	NA	NA	NA	NA	NA	NA	NA	Sediment; Soil	Urban
Dicarded from analysis	SRX1990954	CTeuk-1411	11.2	NA	NA	NA	NA	NA	NA	NA	NA	NA	3455044	493	NA	NA	NA	NA	NA	NA	NA	NA	NA	NA	Sediment; Soil	Urban
SAMN26329177	SRX1990960	CTeuk-1412	NA	NA	Eukaryota	NA	NA	NA	NA	NA	NA	NA	5378849	1202	NA	NA	NA	NA	NA	NA	NA	NA	NA	NA	Water	Groundwater; Urban
Dicarded from analysis	SRX1990961	CTeuk-1413	3.7	NA	NA	NA	NA	NA	NA	NA	NA	NA	2596667	372	NA	NA	NA	NA	NA	NA	NA	NA	NA	NA	Soil	Urban
Dicarded from analysis	SRX2210429	CTeuk-1442	4.6	NA	NA	NA	NA	NA	NA	NA	NA	NA	2761059	478	NA	NA	NA	NA	NA	NA	NA	NA	NA	NA	Water	groundwater
SAMN26329289	SRX2488989	CTeuk-1560	18.5	NA	Eukaryota	Streptophyta	Rosales	Rosaceae	NA	NA	NA	NA	20295395	5208	18.18	10.91	Eukaryota	Fungi	Microsporidia	NA	NA	NA	NA	NA	Organic material	Cropland
SAMN26329290	SRX2488989	CTeuk-1561	32	NA	Eukaryota	Streptophyta	Rosales	Rosaceae	NA	NA	NA	NA	25814769	4629	49.57	10.26	Eukaryota	NA	NA	NA	NA	NA	NA	NA	Organic material	Cropland
Dicarded from analysis	SRX2525415	CTeuk-1584	10.6	NA	NA	NA	NA	NA	NA	NA	NA	NA	2896899	430	4.55	0	Eukaryota	Euglenozoa	Diplonemea	Diplonemidae	Diplonema	Diplonema.papillatum	NA	NA	Soil	Grassland
SAMN26329316	SRX2565364	CTeuk-1609	14.2	NA	Eukaryota	NA	NA	NA	NA	NA	NA	NA	10580428	2430	7.69	0	Eukaryota	NA	NA	NA	NA	NA	NA	NA	Water	Bog
SAMN26302873	SRX2713537	CTeuk-1662	NA	NA	Eukaryota	NA	NA	NA	NA	NA	NA	NA	2639669	521	NA	NA	NA	NA	NA	NA	NA	NA	NA	NA	Water	Built in environment
Dicarded from analysis	SRX2728090	CTeuk-1678	14.2	NA	NA	NA	NA	NA	NA	NA	NA	NA	3445300	599	22.02	10.09	Eukaryota	Perkinsozoa	Perkinsida	Perkinsidae	Perkinsus	NA	NA	NA	Soil	Grassland
SAMN26302904	SRX2838893	CTeuk-1705	54.4	59.4	Eukaryota	NA	NA	NA	NA	NA	NA	NA	15277810	2612	60.61	0	Eukaryota	Ciliophora	Heterotrichea	Heterotrichida	Stentoridae	Stentor	Stentor.coeruleus	NA	Water	River
Dicarded from analysis	SRX3079856	CTeuk-1747	11.6	NA	NA	NA	NA	NA	NA	NA	NA	NA	2599064	397	6.14	2.94	Eukaryota	Fungi	Ascomycota	NA	NA	NA	NA	NA	Soil	missing
SAMN26303033	SRX691271	CTeuk-1847	97.3	98.8	Eukaryota	Ascomycota	Saccharomycetes	Saccharomycetales	NA	NA	NA	NA	22087346	796	NA	NA	NA	NA	NA	NA	NA	NA	NA	NA	Soil	Built in environment
Dicarded from analysis	SRX731657	CTeuk-1854	4.3	NA	NA	NA	NA	NA	NA	NA	NA	NA	2659059	438	NA	NA	NA	NA	NA	NA	NA	NA	NA	NA	Organic material	Forest
SAMN26303044	SRX957005	CTeuk-1933	NA	NA	Eukaryota	Chordata	Mammalia	Primates	Hominidae	NA	NA	NA	2805386	555	NA	NA	NA	NA	NA	NA	NA	NA	NA	NA	Organic material	human-associated habitat
SAMN26303045	SRX957005	CTeuk-1934	NA	NA	Eukaryota	Chordata	Mammalia	Primates	Hominidae	Homo	Homo	sapiens	7297234	1950	NA	NA	NA	NA	NA	NA	NA	NA	NA	NA	Organic material	human-associated habitat
Dicarded from analysis	SRX957014	CTeuk-1935	NA	NA	Eukaryota	Chordata	Mammalia	Primates	Hominidae	Homo	Homo	sapiens	4817558	1348	NA	NA	NA	NA	NA	NA	NA	NA	NA	NA	Organic material	human-associated habitat
SAMN26303046	SRX957014	CTeuk-1936	NA	NA	Eukaryota	Chordata	Mammalia	Primates	Hominidae	Homo	Homo	sapiens	5047956	1058	NA	NA	NA	NA	NA	NA	NA	NA	NA	NA	Organic material	human-associated habitat
SAMN26303047	SRX957018	CTeuk-1938	0.3	NA	NA	NA	NA	NA	NA	NA	NA	NA	2777867	557	NA	NA	NA	NA	NA	NA	NA	NA	NA	NA	Organic material	human-associated habitat
Dicarded from analysis	SRX957018	CTeuk-1937	NA	NA	NA	NA	NA	NA	NA	NA	NA	NA	8263405	2100	NA	NA	NA	NA	NA	NA	NA	NA	NA	NA	Organic material	human-associated habitat
SAMN26303063	SRX965756	CTeuk-1959	1	4.6	Eukaryota	Streptophyta	Liliopsida	Poales	Poaceae	NA	NA	NA	5807026	1315	NA	NA	NA	NA	NA	NA	NA	NA	NA	NA	Soil	Agricultural environment
SAMN26303062	SRX965756	CTeuk-1958	6.9	9.5	Eukaryota	Nematoda	Chromadorea	Rhabditida	NA	NA	NA	NA	2824384	635	NA	NA	NA	NA	NA	NA	NA	NA	NA	NA	Soil	Agricultural environment
